# Contemporary environmental conditions decouple ecological similarity from evolutionary relatedness in vector mosquito communities

**DOI:** 10.64898/2026.09.09.750309

**Authors:** Chao Yang, Yoshihide Maekawa, Shinji Kasai, Yukiko Higa

**Affiliations:** Department of Medical Entomology, National Institute of Infectious Diseases, Japan Institute of Health Security, Toyama 1-23-1, Shinjuku, Tokyo, Japan 162-0052

**Keywords:** vector mosquitoes, distribution modelling, niche comparison, phylogenetic generalized linear mixed model, community ecology, phylogeny

## Abstract

Understanding the processes governing community assembly remains a central challenge in ecology. Although phylogenetic niche conservatism predicts that closely related species should occupy similar ecological niches, contemporary environmental conditions may weaken this relationship by promoting ecological convergence among distantly related species. Whether such decoupling occurs in vector mosquito communities remains largely unknown despite its importance for predicting disease transmission under global environmental change. Here, we integrated species distribution models, niche comparison tests, and phylogenetic generalized linear mixed models as a unified analytical framework to investigate the relative contributions of environmental filtering, species-specific environmental responses, and phylogenetic relatedness to the assembly of Japanese vector mosquito communities. Species distributions were primarily determined by climatic and land-cover variables. Although several mosquito species exhibited highly similar ecological niches, phylogenetic relatedness explained only a small proportion of variation in species occurrence. Instead, environmental filtering together with species-specific environmental responses consistently dominated community assembly across spatial scales. Our findings demonstrate that ecological similarity can become decoupled from evolutionary relatedness under contemporary environmental conditions. This study provides a community-level framework that links species distributions, niche relationships, and evolutionary history to improve vector surveillance, anticipate community reorganization under environmental change, and support evidence-based strategies for preventing mosquito-borne disease.
