## Supplementary Table 2 for "Contemporary environmental conditions decouple ecological similarity from evolutionary relatedness in vector mosquito communities"

### Sheet: Sheet1
	Supplementary Table 2. Covariates used in SDMs, niche comparison, and PGLMMs.
	Variable	Description	Unit	Source
	bio2	Mean diurnal range	°C	WorldClim
	bio3	Isothermality	%	WorldClim
	bio6	Min temperature of coldest month	°C	WorldClim
	bio8†	Mean temperature of wettest quarter	°C	WorldClim
	bio10	Mean temperature of warmest quarter	°C	WorldClim
	bio12†	Annual precipitation	mm	WorldClim
	bio15	Precipitation seasonality	%	WorldClim
	bio17	Precipitation of driest quarter	mm	WorldClim
	cattle†	Cattle density	cattles/pixel	Livestock Geo-Wiki
	chicken†	Chicken density	birds/pixel	Livestock Geo-Wiki
	duck†	Duck density	birds/pixel	Livestock Geo-Wiki
	elevation†	Elevation	m	WorldClim
	goat†	Goat density	goats/pixel	Livestock Geo-Wiki
	pig†	Pig density	pigs/pixel	Livestock Geo-Wiki
	population†	Population density	Persons/pixel	SEDAC
	relative humidity	Annual relative humidity	%	This study
	sheep†	Sheep density	sheeps/pixel	Livestock Geo-Wiki
	landcover†	12 categories: water, urban, rice paddy, crop, grass, Deciduous Broadleaf Forest (DBF), Deciduous Needleleaf Forest (DNF), Evergreen Broadleaf Forest (EBF), Evergreen Needleleaf Forest (ENF), bare land, bamboo, solar panel	–	JAXA
	†: Covariates used for phylogenetic generalized linear mixed model.
