## Supplementary Table 3 for "Contemporary environmental conditions decouple ecological similarity from evolutionary relatedness in vector mosquito communities"

### Sheet: Sheet1
	Supplementary Table 3. Metrics used to validate the outputs of species distribution models for 16 mosquito species.
	Species	Selected model	AUC	Mean_AUC_ratio	pval_pROC	Omission_rate_at_5%	AICc	W_AICc
	Aedes albopictus	M_5_F_lqph	0.937	1.75406	< 0.001	0.0357143	3214.31	0.922194
	Aedes flavopictus	M_6_F_lpt	0.882	1.37516	< 0.001	0	1153.84	0.973156
	Aedes japonicus	M_2_F_qp	0.883	1.42941	< 0.001	0	2744.24	0.975731
	Aedes riversi	M_3_F_pt	0.99	1.94509	< 0.001	0	513.866	0.587602
	Aedes togoi	M_8_F_lq	0.948	1.71277	< 0.001	0.0714286	1606.33	1
	Anopheles sinensis	M_3_F_q	0.846	1.44067	< 0.001	0.0769231	1624.35	1
	Armigeres subalbatus	M_5_F_lqh	0.934	1.80271	< 0.001	0.0909091	1258.45	1
	Culex bitaeniorhynchus	M_3_F_q	0.834	1.38494	< 0.001	0	1502.61	0.303055
	Culex inatomii	M_0.8_F_lq	0.982	1.94247	< 0.001	0	666.708	0.99994
	Culex pipiens	M_2_F_p	0.935	1.66591	< 0.001	0.0416667	2830.08	0.953637
	Culex pseudovishnui	M_2_F_lqt	0.968	1.89755	< 0.001	0	1317.66	0.672181
	Culex quinquefasciatus	M_0.5_F_q	0.998	1.99758	< 0.001	0	466.122	0.999259
	Culex sasai	M_3_F_lpth	0.935	1.59422	< 0.001	0	1063.55	0.999998
	Culex tritaeniorhynchus	M_3_F_lt	0.953	1.85686	< 0.001	0	2135.24	0.67845
	Culex vishnui	M_0.2_F_q	0.998	1.99794	< 0.001	0	388.248	1
	Lutzia vorax	M_2_F_qp	0.92	1.7478	< 0.001	0.0909091	1261	1
	†: M for regularization multipliers; F for feature classes, l = linear, q = quadratic, p = product, t = threshold, and h = hinge.
