## Supplementary Table 4 for "Contemporary environmental conditions decouple ecological similarity from evolutionary relatedness in vector mosquito communities"

### Sheet: Sheet1
	Supplementary Table 4. Variable importance for each mosquito species
		bio10	bio12	bio15	bio17	bio2	bio3	bio6	bio8	cattle	chicken	duck	elevation	goat	landcover	pig	population	relative humidity	sheep
	Aealbopictus	25.3	8.5	1.9	10	4.1	0.1	1.2	1.3	0.3	0	0	44.6	0	1	0	1.7	0.1	0.1
	Aeflavopictus	0.1	19.6	1.8	0.9	5	0.9	0.1	0.9	19.2	3.1	1.5	28.2	1.7	3.2	0	9.5	4.2	0
	Aejaponicus	9.6	8.4	6.4	6.2	3.8	0.3	12	1.4	6.6	1.5	0.4	31	0.1	2.7	1.2	6.6	1.7	0
	Aeriversi	0	5.5	0.1	0.5	0.8	0	0.1	14.8	0	0.1	0	73.1	0.1	0.5	0	3.3	0.6	0.4
	Aetogoi	0	0	0	0.1	0	0.2	34.2	0	0	0	3.1	44.3	0	9.1	3.2	0	5.7	0
	Ansinensis	8.5	4.9	10.8	1.3	0.8	1.3	3.6	1.2	0.1	0	0	24	0	26	0	0.4	17.2	0
	Arsubalbatus	29.8	11.6	2.1	0.4	12.2	0.1	0	0.6	0.1	0.1	0.1	37.5	0.1	3.7	0	1.5	0	0.1
	Cxbitaeniorhynchus	57.5	0.2	0	0	0	15.8	11.6	2.7	0.1	0	0	0	0	11.8	0	0	0.3	0
	Cxinatomii	0.9	2	0.4	0.4	0.1	0	11.3	0.2	1.2	0	3.2	77	0.1	0.7	2.5	0.1	0	0
	Cxpipiens	9.4	6.7	7.4	7.9	4.6	0.1	3.9	1.6	0.7	0	2.1	49.2	0.1	0.6	1.4	1.6	2.5	0.1
	Cxpseudovishnui	65	0.9	0.5	1.9	0.7	0.1	2.1	2.3	0.4	1.4	0.1	18.5	0.1	2.2	0.9	2.8	0.4	0
	Cxquinquefasciatus	54.3	0	6.9	0.5	37.5	0	0.4	0	0	0	0	0	0	0.4	0	0	0	0
	Cxsasai	0	10.1	20.6	0.6	1.1	0.2	1	1	12	2.3	2.9	22.6	0.1	4.9	2.4	17.8	0.2	0.1
	Cxtritaeniorhynchus	39.4	1.4	0.6	0.8	0.4	7.5	1.2	3.1	0.7	0	0.3	36.9	0	5.1	0	1.4	1.2	0
	Cxvishnui	76.8	1.4	0.1	0	13.2	0.5	1	2	0	0	0.1	0.8	0	1.9	0	0	2.1	0
	Ltvorax	52.8	0.2	0.1	0.5	0.1	0.1	0.9	0.4	2	2.3	3.2	27.5	0	5.9	0.1	3.7	0.1	0
