## Supplementary Table 5 for "Contemporary environmental conditions decouple ecological similarity from evolutionary relatedness in vector mosquito communities"

### Sheet: Sheet1
	Supplementary Table 5. Metrics used to validate the output of the phylogenetic generalized linear mixed model for 16 mosquito species.
		AUC	Sensitivity	Specificity	TSS
	M3	0.909	0.853	0.811	0.663
