## Supplementary Table 6 for "Contemporary environmental conditions decouple ecological similarity from evolutionary relatedness in vector mosquito communities"

### Sheet: Sheet1
	Supplementary Table 6. Approximate marginal posterior distribution of random effects with 95% credible interval.
		Variance	Std.Dev	lower.CI	upper.CI
	1|site	0.0140547	0.11855	0.002618	0.18545
	1|sp	2.31574	1.52176	1.15364	5.53931
	1|sp__	0.0267207	0.16346	0.0039658	2.94824
	1|sp__@site	0.214584	0.46323	0.102477	0.52801
	bio12.scaled|sp	0.0281805	0.16787	0.0044507	1.48544
	bio12.scaled|sp__	0.112282	0.33509	0.0297297	0.99634
	bio8.scaled|sp	0.022586	0.15029	0.0042093	0.51332
	bio8.scaled|sp__	0.0535896	0.23149	0.0147623	0.39816
	log_elev.scaled|sp	0.163835	0.40477	0.0460672	1.14756
	log_elev.scaled|sp__	0.0398982	0.19975	0.0069951	1.28563
	log_pig.scaled|sp	0.0096511	0.09824	0.0016269	0.34616
	log_pig.scaled|sp__	0.0158321	0.12583	0.0033944	0.23998
	log_sheep.scaled|sp	2.11525	1.45439	0.586609	12.9201
	log_sheep.scaled|sp__	0.0149037	0.12208	0.0021718	3.95877
	log_cattle.scaled|sp	0.0081461	0.09026	0.0012685	0.64533
	log_cattle.scaled|sp__	0.0711253	0.26669	0.0244272	0.31066
	log_pop.scaled|sp	0.182153	0.42679	0.0671733	0.70035
	log_pop.scaled|sp__	0.0071198	0.08438	0.0011262	0.46735
	log_chicken.scaled|sp	0.0091523	0.09567	0.0015096	0.40454
	log_chicken.scaled|sp__	0.0420933	0.20517	0.0115453	0.30438
	log_goat.scaled|sp	0.039039	0.19758	0.0104234	0.27378
	log_goat.scaled|sp__	0.0030293	0.05504	0.0004602	0.29403
	log_duck.scaled|sp	0.0160671	0.12676	0.0027129	0.71159
	log_duck.scaled|sp__	0.051526	0.22699	0.0131859	0.44833
	landcover|sp	0.0007063	0.02658	0.0001314	0.01575
	landcover|sp__	0.0003085	0.01757	5.47e-05	0.01156
