## Supplementary Table 7 for "Contemporary environmental conditions decouple ecological similarity from evolutionary relatedness in vector mosquito communities"

### Sheet: Sheet1
	Supplementary Table 7. Approximate marginal posterior distribution of fixed effects with 95% credible interval.
		Value	lower.CI	upper.CI
	(Intercept)	-3.08948	-4.09978	-2.0711
	bio12.scaled	0.262434	-0.241327	0.7665
	bio12.squared.scaled	-0.350812	-0.486037	-0.2151
	bio8.scaled	-0.165056	-0.672128	0.342
	bio8.squared.scaled	-0.208731	-0.464917	0.0478
	log_elev.scaled	-0.158291	-0.642435	0.3258
	log_pig.scaled	-0.057015	-0.357925	0.2439
	log_pig.squared.scaled	0.040217	-0.089377	0.1698
	log_sheep.scaled	-1.04507	-1.8836	-0.1458
	log_cattle.scaled	0.019766	-0.303294	0.3429
	log_pop.scaled	0.241093	-0.13257	0.6148
	log_pop.squared.scaled	-0.075847	-0.19825	0.0467
	log_chicken.scaled	0.010053	-0.457641	0.4772
	log_chicken.squared.scaled	0.180549	0.034051	0.327
	log_goat.scaled	0.104169	-0.151931	0.3595
	log_goat.squared.scaled	-0.134806	-0.322006	0.0524
	log_duck.scaled	0.076224	-0.242904	0.3953
	landcover2	-0.644679	-1.24615	-0.0432
	landcover3	0.049252	-0.564624	0.6631
	landcover4	0.077454	-0.510263	0.6652
	landcover5	-0.21602	-0.942845	0.5108
	landcover6	-0.076937	-0.740181	0.5863
	landcover7	-1.3968	-4.11236	1.3201
	landcover8	0.266527	-0.392764	0.926
	landcover9	-0.06769	-0.784569	0.6492
	landcover10	-1.10346	-2.40595	0.1989
	landcover11	-0.275159	-1.06819	0.5177
	landcover12	1.46285	0.151118	2.7747
